# Organelle intergenic DNA is preferentially distributed between opposite-polarity gene pairs

**DOI:** 10.64898/2026.10.08.757646

**Authors:** Matheus Sanita Lima, Breno C. Dupin, David R. Smith

**Author notes:** These authors contributed equally (Matheus Sanita Lima, Breno C. Dupin).

## Abstract

Across eukaryotes, mitochondrial and plastid genomes vary enormously in size and noncoding content. This variation is often attributed to diverging mutation rates, DNA repair mechanisms, and the power of genetic drift. Although these processes can help explain how much noncoding DNA an organelle genome may retain, they do not explain how this noncoding DNA is distributed throughout the genome. We analyzed over 2.6 million intergenic regions (IGRs) from ∼37,000 mitochondrial and plastid genomes to test whether gene-pair polarity marks local differences in the distribution of organelle intergenic DNA. Taxonomy-structured mixed models, controlling for flanking-gene length and type, showed that IGRs between opposite-polarity gene pairs were 1.1–3.2-fold longer than those between same-polarity genes. IGRs between convergent (+−) and divergent (−+) gene pairs showed distinct residual-dispersion patterns, indicating that they are not homogeneous in their length distribution. The prevalence of opposite-polarity gene pairs showed no consistent relationship with organelle genome size or intergenic DNA fraction. Ultimately then, gene-pair polarity consistently marks where organelle intergenic DNA is preferentially located.
