## Supplemental Table 1 for "Organelle intergenic DNA is preferentially distributed between opposite-polarity gene pairs"

### Sheet: supplementary_table1
Taxonomic group and organelle type	Total Genomes	Total IGRs	Total Taxa	Same polarity IGRs	Convergent polarity IGRs	Divergent polarity IGRs	Same median (bp)	Same IQR (bp)	Convergent median (bp)	Convergent IQR (bp)	Divergent median (bp)	Divergent IQR (bp)	% med(opposite) > med(same)	Genomes with >= 40 IGRs	% Top Enriched (count)	% Bottom Depleted (count)	brms Genomes	brms IGRs	brms Taxa
Fungi (mitochondria)	418	16755	401	14866	944	945	230	63-647	790.5	187-2321	534	193-1411	83.3	253	71.1% (180)	92.9% (235)	418	16755	401
Metazoans (mitochondria)	16882	257027	16559	158827	32625	65575	4	2026-01-13	7	2026-02-20	4	2-62	68.3	16	87.5% (14)	81.2% (13)	8370	129174	8370
Plants (mitochondria)	947	46884	724	32057	7413	7414	1228	369-5259	6100	2074-12640	5084.5	2034-11821	94.3	684	71.8% (491)	98.5% (674)	947	46884	724
Plants (plastid)	17034	2133690	16411	1475659	327399	330632	201	106-384	246	143-580	510	316-969	99.9	16982	98.7% (16767)	99.6% (16918)	3937	150000	3937
Protists (mitochondria)	655	31085	639	27506	1640	1939	20	8-61	65	15-417	34	19-145	80.8	546	84.4% (461)	84.6% (462)	655	31085	639
Protists (plastid)	701	121078	679	87274	16368	17436	65	31-126	71	34-131	200	134-304	98.9	695	96.0% (667)	87.9% (611)	701	121078	679
Green algae (mitochondria)	95	4739	94	4063	338	338	168	51-453	284.5	76-935	269	57-671	75.8	77	61.0% (47)	74.0% (57)	95	4739	94
Green algae (plastid)	270	26467	263	21526	2456	2485	265	71-713	280	76-867	386	151-1083	88.5	264	88.3% (233)	62.9% (166)	270	26467	263
Overall	37002	2637725	34773	1821778	389183	426764	-	-	-	-	-	-	84.7	19517	96.6% (18860)	98.0% (19136)	15393	526182	14503
