## Supplemental Table 2 for "Organelle intergenic DNA is preferentially distributed between opposite-polarity gene pairs"

### Sheet: supplementary_table2
group	model	N IGRs	fold_conv	fold_conv_lo	fold_conv_hi	fold_div	fold_div_lo	fold_div_hi	Difference in expected log predictive density	SE of ELPD difference
Fungi (mitochondria)	Polarity only	16755	3.22	2.9	3.58	2.77	2.49	3.07	-	-
Fungi (mitochondria)	Polarity + maximum flanking-gene length	16755	2.85	2.59	3.14	2.35	2.13	2.59	-411.31	26.8
Fungi (mitochondria)	Polarity + flanking-gene type	16755	2.59	2.36	2.84	2.26	2.06	2.48	-23.69	7.2
Fungi (mitochondria)	Polarity + length + type	16755	2.61	2.38	2.86	2.27	2.07	2.49	0	0
Metazoans (mitochondria)	Polarity only	129174	1.74	1.69	1.79	2.88	2.81	2.94	-	-
Metazoans (mitochondria)	Polarity + maximum flanking-gene length	129174	1.69	1.64	1.74	2.88	2.81	2.95	-8016.14	157.7
Metazoans (mitochondria)	Polarity + flanking-gene type	129174	1.74	1.69	1.79	2.68	2.62	2.74	-81.37	12.4
Metazoans (mitochondria)	Polarity + length + type	129174	1.71	1.66	1.76	2.67	2.61	2.73	0	0
Plants (mitochondria)	Polarity only	46884	3.49	3.34	3.64	3.13	3	3.27	-	-
Plants (mitochondria)	Polarity + maximum flanking-gene length	46884	3.41	3.27	3.56	3.11	2.98	3.24	-832.03	36.5
Plants (mitochondria)	Polarity + flanking-gene type	46884	3.11	2.98	3.24	2.76	2.64	2.88	-169.58	19.2
Plants (mitochondria)	Polarity + length + type	46884	3.07	2.94	3.21	2.71	2.6	2.83	0	0
Plants (plastid)	Polarity only	150000	1.45	1.42	1.47	2.63	2.59	2.67	-	-
Plants (plastid)	Polarity + maximum flanking-gene length	150000	1.4	1.37	1.42	2.63	2.59	2.67	-4310.37	81
Plants (plastid)	Polarity + flanking-gene type	150000	1.2	1.18	1.22	2.1	2.07	2.14	-449.46	29.3
Plants (plastid)	Polarity + length + type	150000	1.17	1.15	1.19	2.13	2.09	2.16	0	0
Protists (mitochondria)	Polarity only	31085	2.63	2.43	2.83	2.27	2.12	2.44	-	-
Protists (mitochondria)	Polarity + maximum flanking-gene length	31085	2.76	2.56	2.97	2.37	2.22	2.54	-197.86	19
Protists (mitochondria)	Polarity + flanking-gene type	31085	2.76	2.56	2.97	2.39	2.23	2.56	-126.92	16.7
Protists (mitochondria)	Polarity + length + type	31085	2.76	2.56	2.97	2.4	2.23	2.57	0	0
Protists (plastid)	Polarity only	121078	1.16	1.13	1.18	3.38	3.31	3.44	-	-
Protists (plastid)	Polarity + maximum flanking-gene length	121078	1.16	1.14	1.18	3.33	3.27	3.4	-1949.96	65.9
Protists (plastid)	Polarity + flanking-gene type	121078	1.09	1.06	1.11	3.21	3.15	3.27	-700.86	36.6
Protists (plastid)	Polarity + length + type	121078	1.08	1.06	1.1	3.17	3.11	3.23	0	0
Green algae (mitochondria)	Polarity only	4739	1.75	1.5	2.05	1.39	1.19	1.62	-	-
Green algae (mitochondria)	Polarity + maximum flanking-gene length	4739	1.67	1.44	1.94	1.39	1.2	1.62	-20.63	8.6
Green algae (mitochondria)	Polarity + flanking-gene type	4739	1.59	1.36	1.85	1.39	1.19	1.61	-34.87	9.1
Green algae (mitochondria)	Polarity + length + type	4739	1.59	1.37	1.85	1.36	1.17	1.58	0	0
Green algae (plastid)	Polarity only	26467	1.32	1.26	1.39	2.12	2.02	2.22	-	-
Green algae (plastid)	Polarity + maximum flanking-gene length	26467	1.41	1.35	1.48	2.1	2	2.2	-564.25	43.1
Green algae (plastid)	Polarity + flanking-gene type	26467	1.32	1.26	1.38	2.05	1.95	2.14	-294.86	22.9
Green algae (plastid)	Polarity + length + type	26467	1.34	1.28	1.41	1.98	1.89	2.08	0	0
