## Supplemental Table 3 for "Organelle intergenic DNA is preferentially distributed between opposite-polarity gene pairs"

### Sheet: supplementary_table3
group	igr_regions	N_taxa	sigma_ratio_conv	sigma_ratio_conv_lo	sigma_ratio_conv_hi	conv_dispersion	sigma_ratio_div	sigma_ratio_div_lo	sigma_ratio_div_hi	div_dispersion	sigma_baseline_sd	icc_len	icc_len_lo	icc_len_hi	icc_type	icc_type_lo	icc_type_hi	icc_both	icc_both_lo	icc_both_hi
Fungi (mitochondria)	16755	401	1.072	1.022	1.124	increased	0.922	0.878	0.969	decreased	0.606	0.291	0.258	0.328	0.322	0.287	0.36	0.317	0.284	0.353
Metazoans (mitochondria)	129174	8370	1.2	1.185	1.215	increased	1.692	1.675	1.709	increased	0.58	0.048	0.044	0.052	0.055	0.051	0.06	0.055	0.051	0.06
Plants (mitochondria)	46884	724	0.631	0.619	0.642	decreased	0.647	0.635	0.66	decreased	0.801	0.054	0.046	0.062	0.054	0.046	0.062	0.055	0.047	0.064
Plants (plastid)	150000	3937	0.844	0.835	0.853	decreased	0.85	0.842	0.859	decreased	0.489	0.006	0.005	0.008	0.007	0.005	0.008	0.007	0.005	0.008
Protists (mitochondria)	31085	639	1.253	1.209	1.3	increased	1.007	0.974	1.042	n.s.	0.629	0.126	0.11	0.144	0.134	0.118	0.153	0.127	0.111	0.146
Protists (plastid)	121078	679	1.258	1.243	1.274	increased	0.664	0.657	0.672	decreased	0.49	0.09	0.079	0.101	0.095	0.084	0.108	0.095	0.084	0.107
Green algae (mitochondria)	4739	94	1.161	1.074	1.258	increased	1.053	0.973	1.142	n.s.	0.569	0.337	0.27	0.414	0.356	0.288	0.436	0.344	0.278	0.423
Green algae (plastid)	26467	263	1.292	1.253	1.333	increased	0.905	0.878	0.933	decreased	0.471	0.374	0.334	0.419	0.385	0.345	0.429	0.386	0.345	0.429
