## Supplemental Table 4 for "Organelle intergenic DNA is preferentially distributed between opposite-polarity gene pairs"

### Sheet: supplementary_table4
group	IGRs	contrast_direction	Divergent/convergent length ratio (95% CrI)	P(divergent > convergent)
fungi_mit	16755	convergent longer	0.868 (0.765, 0.987)	0.0149
metazoans_mit	129174	divergent longer	1.563 (1.514, 1.614)	>0.9999
plants_mit	46884	convergent longer	0.884 (0.837, 0.933)	<0.0001
protists_mit	31085	convergent longer	0.869 (0.786, 0.958)	0.0024
green_algae_mit	4739	n.s.	0.856 (0.703, 1.043)	0.0629
plants_plt	150000	divergent longer	1.819 (1.784, 1.855)	>0.9999
protists_plt	121078	divergent longer	2.926 (2.856, 2.998)	>0.9999
green_algae_plt	26467	divergent longer	1.478 (1.388, 1.573)	>0.9999
