## Supplemental Table 5 for "Organelle intergenic DNA is preferentially distributed between opposite-polarity gene pairs"

### Sheet: supplementary_table5
group	N_genomes	Spearman rho (prevalence vs genome size)	Kendall tau-b (prevalence vs genome size)	Spearman rho (prevalence vs noncoding fraction)	Kendall tau-b (prevalence vs noncoding fraction)
fungi_mit	418	0.031 (-0.058, 0.126)	0.018 (-0.044, 0.08)	0.163 (0.069, 0.253)	0.106 (0.045, 0.162)
metazoans_mit	16871	0.014 (-0.002, 0.031)	0.008 (-0.003, 0.02)	0.017 (0.001, 0.033)	0.012 (0.001, 0.024)
plants_mit	897	0.116 (0.047, 0.184)	0.08 (0.034, 0.126)	0.357 (0.301, 0.415)	0.241 (0.196, 0.281)
plants_plt	17034	-0.096 (-0.112, -0.079)	-0.065 (-0.076, -0.054)	0.191 (0.175, 0.207)	0.132 (0.121, 0.143)
protists_mit	634	0.027 (-0.061, 0.116)	0.03 (-0.035, 0.096)	0.272 (0.195, 0.349)	0.189 (0.135, 0.243)
protists_plt	701	0.679 (0.631, 0.722)	0.488 (0.45, 0.525)	0.144 (0.067, 0.224)	0.103 (0.047, 0.158)
green_algae_mit	95	0.218 (0.03, 0.395)	0.116 (-0.012, 0.236)	0.076 (-0.129, 0.272)	0.05 (-0.094, 0.177)
green_algae_plt	270	-0.192 (-0.307, -0.073)	-0.126 (-0.204, -0.048)	-0.082 (-0.208, 0.039)	-0.057 (-0.134, 0.021)
